# The plant circadian clock exerts stronger control over the diel proteome than the transcriptome

**DOI:** 10.64898/2025.12.19.695194

**Authors:** Devang Mehta, Mohana Talasila, Zhi Xing Lau, Maria Camila Rodriguez Gallo, Qiaomu Li, Yangyi Zhong, Sukalp Muzumdar, Roy Li, Wei Jin Luo, Vincent Lau, Asher Pasha, Sarah Lock, Daphne Ezer, Nicholas Provart, R. Glen Uhrig

## Abstract

The plant circadian clock is a genetic circuit composed of multiple mutually-regulating transcription factors that together synchronize internal biological rhythms to the ∼24-hour period of planetary rotation. While it has been known for over a decade that nearly 40% of the transcriptome in the model plant Arabidopsis oscillates with a circadian rhythm, it is yet unclear to what extent this translates to the proteome. Here, through parallel quantitative proteome and transcriptome time-course profiling of Arabidopsis wild-type plants and a panel of clock deficient plant lines, we show that specific clock genes exercise extensive control over diel proteome rhythmicity, and to a much greater extent than they do the transcriptome. This control results in a clock-dependent synchronization of rhythmic proteins along a bimodal phase distribution that is lost in circadian clock deficient plants. This suggests pervasive post-translational control of gene expression by specific elements of the circadian system, notably the morning expressed LHY/CCA1 module. Our findings imply that the circadian clock exercises much greater control of gene expression through proteostasis mechanisms than previously recognised, necessitating a recalibration of our current understanding of clock proteins as primarily transcriptional regulators.
