## Supplemental Data 7 for "The plant circadian clock exerts stronger control over the diel proteome than the transcriptome"

### Sheet: Readme
AGIs and Common Gene Names for genes depicted for each biological process in Figure 5 and Fig. S6

### Sheet: acyl-tRNA Biosynthesis
AGI	Category	Gene
AT3G25660	acyl-tRNABiosynthesis	AT3G25660
AT3G58140	acyl-tRNABiosynthesis	AT3G58140
AT2G04842	acyl-tRNABiosynthesis	EMB2761
AT5G22800	acyl-tRNABiosynthesis	EMB1030
AT3G48110	acyl-tRNABiosynthesis	EDD1
AT1G50200	acyl-tRNABiosynthesis	ALATS
AT4G04350	acyl-tRNABiosynthesis	EMB2369
AT1G14610	acyl-tRNABiosynthesis	TWN2
AT1G29880	acyl-tRNABiosynthesis	AT1G29880
AT5G49030	acyl-tRNABiosynthesis	OVA2
AT4G26300	acyl-tRNABiosynthesis	emb1027
AT3G02760	acyl-tRNABiosynthesis	AT3G02760
AT5G56680	acyl-tRNABiosynthesis	SYNC1
AT1G72550	acyl-tRNABiosynthesis	AT1G72550
AT1G09620	acyl-tRNABiosynthesis	AT1G09620
AT5G27470	acyl-tRNABiosynthesis	AT5G27470
AT5G52520	acyl-tRNABiosynthesis	OVA6
AT3G02660	acyl-tRNABiosynthesis	EMB2768

### Sheet: Cytosolic Translation
AGI	Category	Gene
AT4G19210	Cytosolic Translation	ABCE2
AT1G56070	Cytosolic Translation	LOS1
AT3G57290	Cytosolic Translation	EIF3E
AT1G54270	Cytosolic Translation	EIF4A-2
AT5G57870	Cytosolic Translation	eIFiso4G1
AT4G38710	Cytosolic Translation	AT4G38710
AT3G09200	Cytosolic Translation	AT3G09200
AT2G19740	Cytosolic Translation	AT2G19740
AT5G35620	Cytosolic Translation	LSP1
AT1G48920	Cytosolic Translation	NUC-L1
AT4G30800	Cytosolic Translation	AT4G30800
AT3G11250	Cytosolic Translation	AT3G11250
AT2G04390	Cytosolic Translation	AT2G04390
AT5G41520	Cytosolic Translation	RPS10B
AT2G05220	Cytosolic Translation	AT2G05220
AT5G04800	Cytosolic Translation	AT5G04800
AT2G19730	Cytosolic Translation	AT2G19730
AT3G04920	Cytosolic Translation	AT3G04920
AT2G20450	Cytosolic Translation	AT2G20450
AT2G37190	Cytosolic Translation	AT2G37190
AT1G04270	Cytosolic Translation	RIG
AT5G10360	Cytosolic Translation	EMB3010
AT3G05560	Cytosolic Translation	AT3G05560
AT4G29410	Cytosolic Translation	AT4G29410
AT3G49910	Cytosolic Translation	AT3G49910
AT4G31700	Cytosolic Translation	RPS6A
AT1G15930	Cytosolic Translation	AT1G15930
AT5G48760	Cytosolic Translation	AT5G48760
AT1G29965	Cytosolic Translation	AT1G29965
AT2G47610	Cytosolic Translation	AT2G47610
AT1G58380	Cytosolic Translation	XW6

### Sheet: Plastidial Translation
AGI	Category	Gene
ATCG00830	Plastial Translation	RPL21
AT4G37510	Plastial Translation	AT2G48121
ATCG00160	Plastial Translation	rps2
AT3G03710	Plastial Translation	RIF10
AT5G26742	Plastial Translation	emb1138
ATCG00800	Plastial Translation	AtCg00800
AT5G08650	Plastial Translation	AT5G08650
AT1G62750	Plastial Translation	SCO1
ATCG00660	Plastial Translation	RPL20
AT5G46580	Plastial Translation	AT5G46580
AT1G17220	Plastial Translation	FUG1
AT1G12800	Plastial Translation	AT1G12800
AT4G16390	Plastial Translation	SVR7
AT1G45230	Plastial Translation	AT1G45230
AT4G24770	Plastial Translation	RBP31
AT2G38140	Plastial Translation	PSRP4
AT5G50250	Plastial Translation	CP31B
AT2G24060	Plastial Translation	AT2G24060
AT4G30690	Plastial Translation	AT4G30690
AT2G37220	Plastial Translation	AT2G37220
AT3G52150	Plastial Translation	PSRP2
AT3G52380	Plastial Translation	CP33
AT1G35680	Plastial Translation	RPL21C
AT3G44890	Plastial Translation	RPL9
AT3G08740	Plastial Translation	AT3G08740
AT3G15190	Plastial Translation	PRPS20
AT2G43030	Plastial Translation	AT2G43030
ATCG00790	Plastial Translation	AtCg00790
AT1G32990	Plastial Translation	PRPL11
AT3G25920	Plastial Translation	RPL15
AT5G66470	Plastial Translation	AT5G66470

### Sheet: Proteasome
AGI	Category	Gene
AT2G20580	Proteosome	RPN1A
AT4G24820	Proteosome	AT4G24820
AT2G02560	Proteosome	CAND1
AT5G46210	Proteosome	CUL4
AT1G20200	Proteosome	EMB2719
AT4G28470	Proteosome	RPN1B
AT3G53970	Proteosome	AT3G53970
AT1G75950	Proteosome	SKP1
AT5G35590	Proteosome	At5g35590
AT2G17200	Proteosome	DSK2
AT3G22110	Proteosome	PAC1
AT5G05780	Proteosome	RPN8A
AT3G51260	Proteosome	PAD1
AT4G14800	Proteosome	PBD2
AT2G05840	Proteosome	At2g05840
AT1G16470	Proteosome	PRC3
AT5G57860	Proteosome	AT5G57860
AT2G26590	Proteosome	RPN13
AT2G39810	Proteosome	HOS1

### Sheet: Chlorophyll Biosynthesis
AGI	Category	Gene
AT1G74470	ChlorophyllBiosynthesis	AT1G74470
AT4G18480	ChlorophyllBiosynthesis	CHLI1
AT4G01690	ChlorophyllBiosynthesis	PPOP1
AT1G08520	ChlorophyllBiosynthesis	ALB1
AT3G56940	ChlorophyllBiosynthesis	CRD1
AT1G58290	ChlorophyllBiosynthesis	HEMA1
AT3G59400	ChlorophyllBiosynthesis	GUN4
AT5G13630	ChlorophyllBiosynthesis	GUN5
AT4G31390	ChlorophyllBiosynthesis	ACDO1
AT1G19670	ChlorophyllBiosynthesis	CLH1
AT3G02780	ChlorophyllBiosynthesis	IPP2
AT5G08280	ChlorophyllBiosynthesis	HEMC
AT4G27440	ChlorophyllBiosynthesis	PORB
AT5G18660	ChlorophyllBiosynthesis	PCB2
AT1G69740	ChlorophyllBiosynthesis	HEMB1
AT1G03630	ChlorophyllBiosynthesis	PORC
AT1G03475	ChlorophyllBiosynthesis	LIN2
AT4G25080	ChlorophyllBiosynthesis	CHLM

### Sheet: Glucosinalates
AGI	Category	Gene
AT2G31790	Glucosinalates	AT2G31790
AT1G16410	Glucosinalates	CYP79F1
AT3G09260	Glucosinalates	PYK10
AT3G16400	Glucosinalates	NSP1
AT1G62560	Glucosinalates	FMOGS-OX3
AT2G14750	Glucosinalates	APK
AT2G25450	Glucosinalates	AT2G25450
AT1G74090	Glucosinalates	SOT18
AT4G13770	Glucosinalates	CYP83A1
AT5G14200	Glucosinalates	IMD1
AT1G24100	Glucosinalates	UGT74B1
AT5G23010	Glucosinalates	MAM1
AT2G20610	Glucosinalates	SUR1
AT1G18590	Glucosinalates	SOT17
AT3G19710	Glucosinalates	BCAT4
AT4G30530	Glucosinalates	GGP1
AT2G43100	Glucosinalates	IPMI2
AT3G58990	Glucosinalates	IPMI1
AT1G74100	Glucosinalates	SOT16
AT4G31500	Glucosinalates	CYP83B1
AT5G25980	Glucosinalates	TGG2
AT5G26000	Glucosinalates	TGG1
AT4G30550	Glucosinalates	GGP3

### Sheet: Glutathione
AGI	Category	Gene
AT1G75270	Glutathione	DHAR2
AT5G17220	Glutathione	GSTF12
AT1G19570	Glutathione	DHAR1
AT1G78370	Glutathione	GSTU20
AT2G30860	Glutathione	GSTF9
AT3G43800	Glutathione	GSTU27
AT5G16710	Glutathione	DHAR3
AT4G11600	Glutathione	GPX6
AT5G41210	Glutathione	GSTT1
