## Supplemental Data 9 for "The plant circadian clock exerts stronger control over the diel proteome than the transcriptome"

### Sheet: Readme
KEGG enrichments of the genes in different sets were performed with String v12 (string-db.org).
In each tabs, the KEGG terms used for visualisation in Fig. 7 were highlighted in yellow.

### Sheet: Set1
#term ID	term description	observed gene count	background gene count	strength	signal	false discovery rate	matching proteins in your network (IDs)	matching proteins in your network (labels)
ath00970	Aminoacyl-tRNA biosynthesis	11	57	1.41	2.28	2.24e-10	3702.F4I116,3702.F4IFC5,3702.O23627,3702.P36428,3702.P93736,3702.Q8RXK8,3702.Q94K73,3702.Q9FFC7,3702.Q9FYR6,3702.Q9M876,3702.Q9SW96	SYLC_ARATH,EMB2761,F1N18.8,ALATS,TWN2,OVA2,F9D24.50,EMB86,OVA6,EMB2768,SYNC1
ath01100	Metabolic pathways	54	2285	0.5	1.12	5.17e-12	3702.F4I907,3702.F4JLJ2,3702.O22682,3702.O65782,3702.O81852,3702.O81884,3702.O82179,3702.O82399,3702.P17597,3702.P21218,3702.P25851,3702.P27140,3702.P42792,3702.P56755,3702.P92980,3702.P92981,3702.Q05758,3702.Q1JPL7,3702.Q24JL3,3702.Q38893,3702.Q38970,3702.Q39161,3702.Q42525,3702.Q42565,3702.Q42586,3702.Q42599,3702.Q43725,3702.Q5XF03,3702.Q8H0S9,3702.Q8H151,3702.Q8L7R2,3702.Q8RWN9,3702.Q94CD8,370…	GLYR2,F28M11.3,CS26,CYP83B1,AKHSDH2,LGALDH,GDH2,PMDH1,ALS,PORB,CFBP1,BCA1,MT-CYB,ndhI,APR3,APR2,F14P22.200,PME18,STR2,ZDS1,ACC1,NIR1,HXK1,ASB1,PYRE-F,YUP8H12R.37,OASC,GPAT8,MPA1,AAE13,HSK,MDC16.5,MRP15.22,NAD9,TGG2,RPI1,IMDH1,CHLH,DHAR2,F19K19.1,UGD1,S-ACP-DES1,IPMS1,T17B22.21,F3H,ACLA-1,SUR1,F12K8.22,BGLU23,CHLM,RHM1,PFP-ALPHA1,SHM1,UGE2
ath01210	2-Oxocarboxylic acid metabolism	7	73	1.1	0.99	8e-05	3702.O65782,3702.P17597,3702.P48421,3702.Q05758,3702.Q9FMT1,3702.Q9LPR4,3702.Q9SIV0	CYP83B1,ALS,CYP83A1,F14P22.200,IMDH1,IPMS1,SUR1
ath01110	Biosynthesis of secondary metabolites	30	1219	0.51	0.88	7.83e-07	3702.O65782,3702.O81852,3702.O81884,3702.O82179,3702.O82399,3702.P17597,3702.P21218,3702.P25851,3702.P48421,3702.Q05758,3702.Q38893,3702.Q38970,3702.Q42525,3702.Q42565,3702.Q43725,3702.Q5XF03,3702.Q8L7R2,3702.Q8RWN9,3702.Q9C998,3702.Q9FMT1,3702.Q9FNB0,3702.Q9LPR4,3702.Q9S818,3702.Q9SGY2,3702.Q9SIV0,3702.Q9SK86,3702.Q9SR37,3702.Q9SW18,3702.Q9SYP2,3702.Q9SZJ5	CYP83B1,AKHSDH2,LGALDH,GDH2,PMDH1,ALS,PORB,CFBP1,CYP83A1,F14P22.200,ZDS1,ACC1,HXK1,ASB1,OASC,GPAT8,HSK,MDC16.5,RPI1,IMDH1,CHLH,IPMS1,F3H,ACLA-1,SUR1,F12K8.22,BGLU23,CHLM,PFP-ALPHA1,SHM1
ath00290	Valine, leucine and isoleucine biosynthesis	4	21	1.4	0.82	0.00077	3702.P17597,3702.Q05758,3702.Q9FMT1,3702.Q9LPR4	ALS,F14P22.200,IMDH1,IPMS1
ath00966	Glucosinolate biosynthesis	4	25	1.33	0.78	0.0011	3702.O65782,3702.P48421,3702.Q9FMT1,3702.Q9SIV0	CYP83B1,CYP83A1,IMDH1,SUR1
ath01230	Biosynthesis of amino acids	10	241	0.74	0.7	0.00057	3702.O22682,3702.O81852,3702.P17597,3702.Q05758,3702.Q42565,3702.Q43725,3702.Q8L7R2,3702.Q9C998,3702.Q9LPR4,3702.Q9SZJ5	CS26,AKHSDH2,ALS,F14P22.200,ASB1,OASC,HSK,RPI1,IPMS1,SHM1
ath01200	Carbon metabolism	10	270	0.69	0.64	0.001	3702.F4I907,3702.O82179,3702.O82399,3702.P25851,3702.Q42525,3702.Q43725,3702.Q8RWN9,3702.Q9C998,3702.Q9SK86,3702.Q9SZJ5	GLYR2,GDH2,PMDH1,CFBP1,HXK1,OASC,MDC16.5,RPI1,F12K8.22,SHM1
ath00190	Oxidative phosphorylation	7	146	0.8	0.61	0.0024	3702.P21216,3702.P42792,3702.P56755,3702.Q42599,3702.Q95748,3702.Q9FX83,3702.Q9M9M9	PPA2,MT-CYB,ndhI,YUP8H12R.37,NAD9,F19K19.1,T17B22.21
ath00920	Sulfur metabolism	4	42	1.1	0.59	0.0052	3702.P92980,3702.P92981,3702.Q24JL3,3702.Q43725	APR3,APR2,STR2,OASC
ath04144	Endocytosis	6	161	0.69	0.41	0.0203	3702.Q0WLB5,3702.Q6ID97,3702.Q96283,3702.Q9LPC5,3702.Q9LTX9,3702.Q9LW76	CHC2,ARFA1F,RABA2C,BIG3,HSP70-7,RABG3C
ath00260	Glycine, serine and threonine metabolism	4	70	0.88	0.4	0.0262	3702.O81852,3702.O82179,3702.Q8L7R2,3702.Q9SZJ5	AKHSDH2,GDH2,HSK,SHM1
ath00630	Glyoxylate and dicarboxylate metabolism	4	77	0.84	0.39	0.0291	3702.F4I907,3702.O82179,3702.O82399,3702.Q9SZJ5	GLYR2,GDH2,PMDH1,SHM1
ath00010	Glycolysis / Gluconeogenesis	5	118	0.75	0.39	0.0262	3702.P25851,3702.Q42525,3702.Q8RWN9,3702.Q9SK86,3702.Q9SYP2	CFBP1,HXK1,MDC16.5,F12K8.22,PFP-ALPHA1
ath00270	Cysteine and methionine metabolism	5	120	0.74	0.39	0.0262	3702.O22682,3702.O81852,3702.O82399,3702.Q24JL3,3702.Q43725	CS26,AKHSDH2,PMDH1,STR2,OASC
ath00061	Fatty acid biosynthesis	3	43	0.97	0.37	0.0374	3702.Q38970,3702.Q8H151,3702.Q9LF04	ACC1,AAE13,S-ACP-DES1
ath00620	Pyruvate metabolism	4	86	0.79	0.36	0.0374	3702.O82399,3702.Q38970,3702.Q8RWN9,3702.Q9LPR4	PMDH1,ACC1,MDC16.5,IPMS1
ath03010	Ribosome	8	318	0.52	0.35	0.0291	3702.P51412,3702.P56791,3702.P56793,3702.P56797,3702.Q8L7K0,3702.Q9FKC0,3702.Q9SIM4,3702.Q9SKX4	RPL21,rpl2-A,rpl16,rps2,RPL18AA,RPL13AD,RPL14A,RPL3A

### Sheet: Set2
#term ID	term description	observed gene count	background gene count	strength	signal	false discovery rate	matching proteins in your network (IDs)	matching proteins in your network (labels)
ath01100	Metabolic pathways	45	2285	0.44	0.87	4.97e-08	3702.O23066,3702.O23207,3702.O23553,3702.O49354,3702.O49482,3702.O49485,3702.O81416,3702.P11574,3702.P17562,3702.P32962,3702.P37702,3702.P41088,3702.P50318,3702.P56765,3702.P56766,3702.Q05728,3702.Q39085,3702.Q42524,3702.Q6NL24,3702.Q8LE52,3702.Q8RWV0,3702.Q8RY79,3702.Q8VZW3,3702.Q9C550,3702.Q9FE46,3702.Q9FGX1,3702.Q9FLG1,3702.Q9FM01,3702.Q9FM54,3702.Q9FY49,3702.Q9LD43,3702.Q9LDU6,3702.Q9LFJ8,370…	CYP86A2,C7A10.610,BAM3,COQ3,CAD5,PGDH1,GH9B13,VHA-B1,SAM2,NIT2,TGG1,CHI1,F14G9.19,accD,psaA,PUR5,DIM,4CL1,ECHIA,DHAR3,TKL-1,ELI5,CHI3,IPMS2,GSTF12,ACLB-2,BXL4,UGD4,FOLB2,LKHA4,CAC3,DWF5,UGT78D2,GATA,DHAD,TPS7,TRA2,RFNR1,F27J15.9,PER42,NAGK,HEMB1,VHA-a2,F11A3.9,DJ1E
ath01110	Biosynthesis of secondary metabolites	27	1219	0.49	0.76	1.49e-05	3702.O23207,3702.O23553,3702.O49354,3702.O49482,3702.O49485,3702.P17562,3702.P41088,3702.P50318,3702.P56765,3702.Q05728,3702.Q39085,3702.Q42524,3702.Q6NL24,3702.Q8RWV0,3702.Q8RY79,3702.Q8VZW3,3702.Q9C550,3702.Q9FGX1,3702.Q9LD43,3702.Q9LDU6,3702.Q9LFJ8,3702.Q9LIR4,3702.Q9LMI0,3702.Q9LYR4,3702.Q9SB81,3702.Q9SCL7,3702.Q9SFH9	C7A10.610,BAM3,COQ3,CAD5,PGDH1,SAM2,CHI1,F14G9.19,accD,PUR5,DIM,4CL1,ECHIA,TKL-1,ELI5,CHI3,IPMS2,ACLB-2,CAC3,DWF5,UGT78D2,DHAD,TPS7,TRA2,PER42,NAGK,HEMB1
ath00970	Aminoacyl-tRNA biosynthesis	5	57	1.09	0.63	0.0035	3702.F4IYF8,3702.Q8L785,3702.Q9LI77,3702.Q9SGE9,3702.Q9XEA0	F13E7.30,EDD1,GATA,F28P22.26,EMB2369
ath03010	Ribosome	10	318	0.65	0.53	0.0041	3702.P25864,3702.P25873,3702.P49205,3702.P50883,3702.P56794,3702.P56798,3702.Q42112,3702.Q9FFS8,3702.Q9MAP3,3702.Q9SLL7	RPL9,RPL15,RPS17A,RPL12A-2,rpl20,rps3,RPP0B,RPS10B,RPL11,RPL31A
ath01230	Biosynthesis of amino acids	8	241	0.67	0.45	0.011	3702.O49485,3702.P17562,3702.P50318,3702.Q8RWV0,3702.Q9C550,3702.Q9LIR4,3702.Q9LYR4,3702.Q9SCL7	PGDH1,SAM2,F14G9.19,TKL-1,IPMS2,DHAD,TRA2,NAGK
ath00380	Tryptophan metabolism	4	62	0.96	0.4	0.0276	3702.P32962,3702.P37702,3702.Q6NL24,3702.Q8RY79	NIT2,TGG1,ECHIA,ELI5

### Sheet: Set3
#term ID	term description	observed gene count	background gene count	strength	signal	false discovery rate	matching proteins in your network (IDs)	matching proteins in your network (labels)
ath01100	Metabolic pathways	34	2285	0.57	1.03	1.46e-09	3702.O22898,3702.O23404,3702.O23653,3702.O49499,3702.O80852,3702.O80988,3702.O82392,3702.P42737,3702.P46637,3702.P47924,3702.P47998,3702.P50287,3702.Q07356,3702.Q38814,3702.Q42553,3702.Q43295,3702.Q570B4,3702.Q5GM68,3702.Q8W108,3702.Q8W493,3702.Q8W4S4,3702.Q93VK5,3702.Q93WN0,3702.Q93ZN9,3702.Q940M2,3702.Q96330,3702.Q9C8L4,3702.Q9C9D0,3702.Q9FJI5,3702.Q9FY99,3702.Q9M2U2,3702.Q9S7L9,3702.Q9SAJ4,370…	LACS1,PPDK,AK2,CCOAOMT1,GSTF9,GLDP2,THIC,BCA2,ARGAH1,RIBA1,OASA1,ASPGA1,PDS,THI1,IPP2,APK1,FDH,PPC2,ARD3,LFNR2,VHA-a3,CYP97A3,SBP2,DAP,AGT2,FLS1,GLY3,SOT16,G6PD6,G6PD2,ECR,COX6B-1,PGK3,HGO
ath01110	Biosynthesis of secondary metabolites	21	1219	0.63	0.93	1.21e-06	3702.O23404,3702.O23653,3702.O49499,3702.O80988,3702.P46637,3702.P47924,3702.P47998,3702.P50287,3702.Q07356,3702.Q42553,3702.Q570B4,3702.Q93VK5,3702.Q93ZN9,3702.Q940M2,3702.Q96330,3702.Q9C9D0,3702.Q9FJI5,3702.Q9FY99,3702.Q9LE06,3702.Q9M2U2,3702.Q9SAJ4	PPDK,AK2,CCOAOMT1,GLDP2,ARGAH1,RIBA1,OASA1,ASPGA1,PDS,IPP2,FDH,CYP97A3,DAP,AGT2,FLS1,SOT16,G6PD6,G6PD2,BCAT4,ECR,PGK3
ath03010	Ribosome	10	318	0.89	0.96	3.65e-05	3702.O48549,3702.O82204,3702.P51414,3702.Q08112,3702.Q9ASV6,3702.Q9LZ17,3702.Q9M0E2,3702.Q9M9W1,3702.Q9SJ36,3702.Q9SS17	RPS6A,RPL28A,RPL26A,RPS15A,RPS20,RPS17D,RPL28C,RPL22B,RPS17B,RPS24A
ath00920	Sulfur metabolism	4	42	1.38	0.8	0.0012	3702.P47998,3702.Q43295,3702.Q93WN0,3702.Q9C8L4	OASA1,APK1,SBP2,GLY3
ath01200	Carbon metabolism	7	270	0.81	0.58	0.0034	3702.O23404,3702.O80988,3702.P47998,3702.Q5GM68,3702.Q9FJI5,3702.Q9FY99,3702.Q9SAJ4	PPDK,GLDP2,OASA1,PPC2,G6PD6,G6PD2,PGK3
ath00270	Cysteine and methionine metabolism	4	120	0.92	0.38	0.0351	3702.O23653,3702.P47998,3702.Q8W108,3702.Q940M2	AK2,OASA1,ARD3,AGT2
ath00300	Lysine biosynthesis	2	15	1.52	0.4	0.0398	3702.O23653,3702.Q93ZN9	AK2,DAP

### Sheet: Set4
#term ID	term description	observed gene count	background gene count	strength	signal	false discovery rate	matching proteins in your network (IDs)	matching proteins in your network (labels)
ath01200	Carbon metabolism	8	270	1.05	1.02	5.02e-05	3702.O03042,3702.O24457,3702.O80585,3702.P25857,3702.Q38946,3702.Q9C9W5,3702.Q9LR30,3702.Q9SE60	rbcL,PDH-E1_ALPHA,MTHFR2,GAPB,GDH2-2,HPR,GGAT1,MTHFR1
ath00260	Glycine, serine and threonine metabolism	4	70	1.33	0.78	0.002	3702.F4IAX0,3702.P14671,3702.Q9C9W5,3702.Q9LR30	F27M3.11,TSB1,HPR,GGAT1
ath01100	Metabolic pathways	21	2285	0.54	0.64	4.52e-05	3702.F4IAX0,3702.O03042,3702.O24457,3702.O80585,3702.P14671,3702.P25857,3702.P30184,3702.P31166,3702.P56753,3702.Q38946,3702.Q43307,3702.Q8W4E2,3702.Q94B35,3702.Q9C9W5,3702.Q9CA67,3702.Q9LR30,3702.Q9M591,3702.Q9SE60,3702.Q9SJE1,3702.Q9STT3,3702.Q9ZQX4	F27M3.11,rbcL,PDH-E1_ALPHA,MTHFR2,TSB1,GAPB,LAP1,APT1,ndhH,GDH2-2,ATS1,VHA-B3,ISPH,HPR,CHLP,GGAT1,CRD1,MTHFR1,CHLD,T23J7.130,VHA-F
ath00860	Porphyrin and chlorophyll metabolism	3	53	1.33	0.57	0.0128	3702.Q9CA67,3702.Q9M591,3702.Q9SJE1	CHLP,CRD1,CHLD
ath03050	Proteasome	3	60	1.27	0.55	0.0142	3702.O23708,3702.P30186,3702.Q9LNU4	PAB1-2,PAD1,RPN3A
ath00710	Carbon fixation in photosynthetic organisms	3	69	1.21	0.51	0.018	3702.O03042,3702.P25857,3702.Q9LR30	rbcL,GAPB,GGAT1
ath00670	One carbon pool by folate	2	21	1.55	0.51	0.0228	3702.O80585,3702.Q9SE60	MTHFR2,MTHFR1
ath00630	Glyoxylate and dicarboxylate metabolism	3	77	1.17	0.49	0.0214	3702.O03042,3702.Q9C9W5,3702.Q9LR30	rbcL,HPR,GGAT1
ath04145	Phagosome	3	77	1.17	0.49	0.0214	3702.Q8W4E2,3702.Q9LS94,3702.Q9ZQX4	VHA-B3,RABG3F,VHA-F
ath01110	Biosynthesis of secondary metabolites	11	1219	0.53	0.4	0.0128	3702.F4IAX0,3702.O03042,3702.O24457,3702.P14671,3702.Q94B35,3702.Q9C9W5,3702.Q9CA67,3702.Q9LR30,3702.Q9M591,3702.Q9SJE1,3702.Q9STT3	F27M3.11,rbcL,PDH-E1_ALPHA,TSB1,ISPH,HPR,CHLP,GGAT1,CRD1,CHLD,T23J7.130

### Sheet: Set5
#term ID	term description	observed gene count	background gene count	strength	signal	false discovery rate	matching proteins in your network (IDs)	matching proteins in your network (labels)
ath01110	Biosynthesis of secondary metabolites	42	1219	0.71	1.71	1.88e-16	3702.A0A1P8BG25,3702.F4K0E8,3702.O48741,3702.O49675,3702.O80574,3702.P42801,3702.P42804,3702.P45724,3702.P53780,3702.P54887,3702.P54888,3702.P55826,3702.P57751,3702.P92994,3702.Q00218,3702.Q1H537,3702.Q42440,3702.Q43316,3702.Q93YZ7,3702.Q93ZC5,3702.Q949U1,3702.Q96528,3702.Q9C9C9,3702.Q9FG67,3702.Q9FGC7,3702.Q9LIR6,3702.Q9LMM0,3702.Q9LR75,3702.Q9LT69,3702.Q9LV03,3702.Q9LV33,3702.Q9LV77,3702.Q9LYT7…	F22D1.120,ISPG,PORC,CCD4,DAPB1,IPS1,HEMA1,PAL2,CBL,P5CSA,P5CSB,PPOX1,UGP1,CYP73A5,DHS2,DVR,PAI1,HEMC,F20M17.15,AOC4,CYP79F1,CAT1-2,SOT18,MAM1,ZEP,BAM1-2,GPAT4,CPX1,PGDH3,GLT1,BGLU44,ASN2,SSU3,UGP2,TS1,GGAT2,CCR1-2,PGMP,MS2,CICDH,MMDH1,SSU2
ath01100	Metabolic pathways	58	2285	0.58	1.42	4.28e-17	3702.A0A178UXH8,3702.A0A1P8BG25,3702.F4K0E8,3702.O48646,3702.O48741,3702.O49675,3702.O80574,3702.P11035,3702.P20649,3702.P42801,3702.P42804,3702.P45724,3702.P53780,3702.P54887,3702.P54888,3702.P55826,3702.P57751,3702.P92994,3702.Q00218,3702.Q1H537,3702.Q1WIQ6,3702.Q42440,3702.Q43316,3702.Q8H185,3702.Q8L7C9,3702.Q8L7S6,3702.Q8VZP1,3702.Q93YZ7,3702.Q93ZC5,3702.Q96528,3702.Q9C920,3702.Q9CA83,3702.Q9…	F19F18.40,F22D1.120,ISPG,GPX6,PORC,CCD4,DAPB1,NIA2,AHA1,IPS1,HEMA1,PAL2,CBL,P5CSA,P5CSB,PPOX1,UGP1,CYP73A5,DHS2,DVR,ALDH11A3,PAI1,HEMC,ARD4,GSTU20,HEXO3,GPP2,F20M17.15,AOC4,CAT1-2,KDSB,NADP-ME4,ZEP,K19P17.1,UGD3,UGD2,BAM1-2,GPAT4,CPX1,PGDH3,GLT1,AHA11,BGLU44,ASN2,SSU3,PGPS2,UGP2,FKFBP,TS1,GGAT2,CCR1-2,PGMP,APY2,MS2,CICDH,MMDH1,GSTT1,SSU2
ath01230	Biosynthesis of amino acids	14	241	0.94	1.4	8.9e-08	3702.O80574,3702.P53780,3702.P54887,3702.P54888,3702.Q00218,3702.Q42440,3702.Q93YZ7,3702.Q9LT69,3702.Q9LV03,3702.Q9LV77,3702.Q9S7B5,3702.Q9S7E9,3702.Q9SRV5,3702.Q9SRZ6	DAPB1,CBL,P5CSA,P5CSB,DHS2,PAI1,F20M17.15,PGDH3,GLT1,ASN2,TS1,GGAT2,MS2,CICDH
ath00966	Glucosinolate biosynthesis	5	25	1.47	1.15	4.16e-05	3702.Q949U1,3702.Q9C9C9,3702.Q9FG67,3702.Q9LYT7,3702.Q9ZW84	CYP79F1,SOT18,MAM1,SSU3,SSU2
ath01210	2-Oxocarboxylic acid metabolism	7	73	1.16	1.08	3.67e-05	3702.Q93YZ7,3702.Q949U1,3702.Q9FG67,3702.Q9LYT7,3702.Q9S7E9,3702.Q9SRZ6,3702.Q9ZW84	F20M17.15,CYP79F1,MAM1,SSU3,GGAT2,CICDH,SSU2
ath00860	Porphyrin and chlorophyll metabolism	6	53	1.23	1.05	6.06e-05	3702.O48741,3702.P42804,3702.P55826,3702.Q1H537,3702.Q43316,3702.Q9LR75	PORC,HEMA1,PPOX1,DVR,HEMC,CPX1
ath00270	Cysteine and methionine metabolism	6	120	0.87	0.58	0.0039	3702.P53780,3702.Q8H185,3702.Q9FN41,3702.Q9LT69,3702.Q9SRV5,3702.Q9ZP06	CBL,ARD4,K19P17.1,PGDH3,MS2,MMDH1
ath00290	Valine, leucine and isoleucine biosynthesis	3	21	1.33	0.56	0.0079	3702.Q93YZ7,3702.Q9LYT7,3702.Q9ZW84	F20M17.15,SSU3,SSU2
ath00520	Amino sugar and nucleotide sugar metabolism	6	131	0.83	0.55	0.0054	3702.P57751,3702.Q8L7S6,3702.Q9LF33,3702.Q9LIA8,3702.Q9M9P3,3702.Q9SCY0	UGP1,HEXO3,UGD3,UGD2,UGP2,PGMP
ath01200	Carbon metabolism	8	270	0.65	0.48	0.0079	3702.A0A178UXH8,3702.Q1WIQ6,3702.Q96528,3702.Q9CA83,3702.Q9LT69,3702.Q9S7E9,3702.Q9SRZ6,3702.Q9ZP06	F19F18.40,ALDH11A3,CAT1-2,NADP-ME4,PGDH3,GGAT2,CICDH,MMDH1
ath00500	Starch and sucrose metabolism	6	170	0.72	0.44	0.0146	3702.A0A1P8BG25,3702.P57751,3702.Q9LIR6,3702.Q9LV33,3702.Q9M9P3,3702.Q9SCY0	F22D1.120,UGP1,BAM1-2,BGLU44,UGP2,PGMP
ath00195	Photosynthesis	4	76	0.9	0.42	0.0228	3702.O04090,3702.P27202,3702.P42699,3702.Q8W0Y8	FD1,PSBR,DRT112,PSB28
ath00630	Glyoxylate and dicarboxylate metabolism	4	77	0.89	0.42	0.0228	3702.A0A178UXH8,3702.Q96528,3702.Q9S7E9,3702.Q9ZP06	F19F18.40,CAT1-2,GGAT2,MMDH1
ath00910	Nitrogen metabolism	3	42	1.03	0.39	0.0323	3702.A0A178UXH8,3702.P11035,3702.Q9LV03	F19F18.40,NIA2,GLT1

### Sheet: Set6
#term ID	term description	observed gene count	background gene count	strength	signal	false discovery rate	matching proteins in your network (IDs)	matching proteins in your network (labels)
ath00030	Pentose phosphate pathway	3	58	1.62	0.97	0.002	3702.Q43727,3702.Q9C9K3,3702.Q9FMF1	G6PD1,PFP-ALPHA2,MSJ1.22
ath00051	Fructose and mannose metabolism	3	62	1.59	0.96	0.002	3702.Q9C9K3,3702.Q9C9P3,3702.Q9FMF1	PFP-ALPHA2,F9E10.24,MSJ1.22
ath00710	Carbon fixation in photosynthetic organisms	3	69	1.55	0.94	0.0022	3702.P46645,3702.Q9FMF1,3702.Q9LKA3	ASP2,MSJ1.22,MMDH2
ath01200	Carbon metabolism	5	270	1.17	0.9	0.00095	3702.P46645,3702.Q43727,3702.Q9FMF1,3702.Q9LKA3,3702.Q9M9K1	ASP2,G6PD1,MSJ1.22,MMDH2,IPGAM2
ath01100	Metabolic pathways	14	2285	0.69	0.71	2.96e-05	3702.O23324,3702.P46645,3702.P56778,3702.P92979,3702.Q09152,3702.Q37165,3702.Q43727,3702.Q9C9K3,3702.Q9C9P3,3702.Q9CAP8,3702.Q9FMF1,3702.Q9LKA3,3702.Q9LX65,3702.Q9M9K1	APS3,ASP2,psbC,APR1,FPS1,ndhA,G6PD1,PFP-ALPHA2,F9E10.24,LACS9,MSJ1.22,MMDH2,VHA-H,IPGAM2
ath00010	Glycolysis / Gluconeogenesis	3	118	1.31	0.7	0.0087	3702.Q9C9K3,3702.Q9FMF1,3702.Q9M9K1	PFP-ALPHA2,MSJ1.22,IPGAM2
ath01110	Biosynthesis of secondary metabolites	9	1219	0.78	0.65	0.00088	3702.O23324,3702.P46645,3702.Q09152,3702.Q43727,3702.Q9C9K3,3702.Q9C9P3,3702.Q9FMF1,3702.Q9LKA3,3702.Q9M9K1	APS3,ASP2,FPS1,G6PD1,PFP-ALPHA2,F9E10.24,MSJ1.22,MMDH2,IPGAM2
ath00920	Sulfur metabolism	2	42	1.59	0.61	0.0229	3702.O23324,3702.P92979	APS3,APR1
ath00970	Aminoacyl-tRNA biosynthesis	2	57	1.45	0.53	0.0364	3702.O23247,3702.Q39230	EMB1027,F21A20_180

### Sheet: Set7
#term ID	term description	observed gene count	background gene count	strength	signal	false discovery rate	matching proteins in your network (IDs)	matching proteins in your network (labels)
ath01110	Biosynthesis of secondary metabolites	10	1219	0.89	0.89	3.82e-05	3702.O22527,3702.O23617,3702.O48676,3702.P48523,3702.Q940G5,3702.Q9CAI3,3702.Q9FZ80,3702.Q9M5K2,3702.Q9SAU2,3702.Q9SK84	CLH1,TPS5,UGT74B1,CAD4,F14M19.180,CAD1-2,SOT17,LPD2-2,RPE,F12K8.24
ath00966	Glucosinolate biosynthesis	2	25	1.88	0.71	0.0167	3702.O48676,3702.Q9FZ80	UGT74B1,SOT17
ath01100	Metabolic pathways	11	2285	0.66	0.57	0.00076	3702.O22527,3702.O23617,3702.O48676,3702.P48523,3702.Q8LAD0,3702.Q940G5,3702.Q9CAI3,3702.Q9M1G8,3702.Q9M5K2,3702.Q9SAU2,3702.Q9SK84	CLH1,TPS5,UGT74B1,CAD4,PDX2,F14M19.180,CAD1-2,DJ1F,LPD2-2,RPE,F12K8.24

### Sheet: Set8
#term ID	term description	observed gene count	background gene count	strength	signal	false discovery rate	matching proteins in your network (IDs)	matching proteins in your network (labels)
ath01100	Metabolic pathways	20	2285	0.59	0.7	1.05e-05	3702.A0A1P8AZN3,3702.O48661,3702.P04778,3702.P16127,3702.P25819,3702.P38605,3702.Q38854,3702.Q8L742,3702.Q8LAS8,3702.Q8VZC3,3702.Q93VR3,3702.Q94CE5,3702.Q9FI78,3702.Q9FNA9,3702.Q9FT97,3702.Q9FWR4,3702.Q9LK23,3702.Q9LS02,3702.Q9LZG7,3702.Q9SJL8	T26B15.8,SPDSYN2,LHCB1.3,CHLI1,CAT2,CAS1,DXS,T4C9.130,SFGH,ALDH12A1,GME,POP2,HST-2,PDAT1,AGAL1,DHAR1,G6PD5,AOC2,GSTU27,METK3
ath00480	Glutathione metabolism	4	102	1.24	0.65	0.0066	3702.O48661,3702.Q9FWR4,3702.Q9LK23,3702.Q9LZG7	SPDSYN2,DHAR1,G6PD5,GSTU27
ath01110	Biosynthesis of secondary metabolites	10	1219	0.56	0.39	0.0177	3702.P16127,3702.P25819,3702.P38605,3702.Q38854,3702.Q8L742,3702.Q93VR3,3702.Q9FI78,3702.Q9LK23,3702.Q9LS02,3702.Q9SJL8	CHLI1,CAT2,CAS1,DXS,T4C9.130,GME,HST-2,G6PD5,AOC2,METK3
