## Supplemental Data 10 for "The plant circadian clock exerts stronger control over the diel proteome than the transcriptome"

### Sheet: Sheet1
Protein	Core Or Regulatory	AGI
PAA1	Core	AT5G35590
PAA2	Core	AT2G05840
PAB1	Core	AT1G16470
PAB2	Core	AT1G79210
PAC1	Core	AT3G22110
PAC2	Core	AT4G15160
PAD1	Core	AT3G51260
PAD2	Core	AT5G66140
PAE1	Core	AT1G53850
PAE2	Core	AT3G14290
PAF1	Core	AT5G42790
PAF2	Core	AT1G47250
PAG1	Core	AT2G27020
PBA1	Core	AT4G31300
PBB1	Core	AT3G27430
PBB2	Core	AT5G40580
PBC1	Core	AT1G21720
PBC2	Core	AT1G77440
PBD1	Core	AT3G22630
PBD2	Core	AT4G14800
PBE1	Core	AT1G13060
PBE2	Core	AT3G26340
PBF1	Core	AT3G60820
PBG1	Core	AT1G56450
RPT1a	Regulatory	AT1G53750
RPT1b	Regulatory	AT1G53780
RPT2a	Regulatory	AT4G29040
RPT2b	Regulatory	AT2G20140
RPT3	Regulatory	AT5G58290
RPT4a	Regulatory	AT5G43010
RPT4b	Regulatory	AT1G45000
RPT5a	Regulatory	AT3G05530
RPT5b	Regulatory	AT1G09100
RPT6a	Regulatory	AT5G19990
RPT6b	Regulatory	AT5G20000
RPN1a	Regulatory	AT2G20580
RPN1b	Regulatory	AT4G28470
RPN2a	Regulatory	AT2G32730
RPN2b	Regulatory	AT1G04810
RPN3a	Regulatory	AT1G20200
RPN3b	Regulatory	AT1G75990
RPN10	Regulatory	AT4G36830
RPN5a	Regulatory	AT5G09900
RPN5b	Regulatory	AT5G64760
RPN6	Regulatory	AT1G29150
RPN7	Regulatory	AT4G24820
RPN8a	Regulatory	AT5G05780
RPN8b	Regulatory	AT3G11270
RPN9a	Regulatory	AT5G45620
RPN9b	Regulatory	AT4G19006
RPN11	Regulatory	AT5G23540
RPN12a	Regulatory	AT1G64520
RPN12b	Regulatory	AT5G42040
